# Transcription Factor Driven Gene Regulation in Autism Spectrum Disorder

**DOI:** 10.1101/2025.02.24.639835

**Authors:** Nimisha Ghosh, Walter Arancio, Tariq Al Jabry, Raya Al-Maskari, Daniele Santoni

**Affiliations:** Department of Computer Science and Engineering, Shiv Nadar University, Chennai, Tamil Nadu, India; Institute for System Analysis and Computer Science “Antonio Ruberti”, National Research Council of Italy, Via dei Taurini 19, Rome, 00185, Italy; Institute for Research and Biomedical Innovation, National Research Council of Italy, Via Ugo la Malfa 153, Palermo, 90146, Italy; College of Medicine and Health Sciences, Sultan Qaboos University, P.O. Box 35, Al Khod, 123, Oman

**Keywords:** Autism Spectrum Disorder, Transcription Factors, gene expression regulation, Pearson Correlation

## Abstract

Autism Spectrum Disorders (ASD) encompass a group of neurodevelopmental disorders in which an affected individual faces challenges in social interaction and communication, along with restricted and repetitive stereotypic behavioral patterns and interests. In this work, we have studied the differential gene regulation between patients and controls, mediated by Transcription Factors (TFs), of key genes involved in ASD. Nine and seven TFs have been identified as potential regulators of the set of syndromic and non-syndromic key high confident genes retrieved by the Simons Foundation Autism Research Initiative (SFARI) database. We have also identified significant couples of Transcription Factor - Target Gene potentially associated with an altered regulation in ASD patients. Consistently, many identified couples are involved in processes associated with brain morphogenesis and development. In this regard, this biased regulation could be the target of some experimental design in order to 1) test this hypothesis and 2) try to target this altered regulation pattern in ASD samples. In conclusion, we would like to emphasize that the present work proposes an effective and reliable computational approach that could be applied to any disease with known key genes and available gene expression data.
