## Supplementary material for "Transcription Factor Driven Gene Regulation in Autism Spectrum Disorder": STAB1

### Sheet: Syndromic genes Level 1 (SFARI)
ACTB
ADNP
ADSL
AHDC1
ALDH5A1
ANKRD11
ARHGEF9
ARID1B
ARX
ASXL3
BCL11A
BRAF
BRSK2
CACNA1A
CACNA1C
CDKL5
CHAMP1
CHD2
CHD3
CHD7
CHD8
CNOT3
CREBBP
CSDE1
CSNK2A1
CTCF
DDX3X
DEAF1
DHCR7
DMPK
DNMT3A
DYRK1A
EBF3
EHMT1
EP300
FMR1
FOXG1
FOXP1
GNAI1
HIVEP2
HNRNPU
IQSEC2
IRF2BPL
KANSL1
KCNB1
KDM3B
KMT2A
KMT2C
KMT2E
LNPK
MAGEL2
MBD5
MBOAT7
MECP2
MED13
MED13L
MEF2C
MEIS2
MSL3
MTOR
NAA15
NACC1
NBEA
NF1
NIPBL
NR3C2
NSD1
PACS1
PCCB
PCDH19
PHF21A
PHIP
POGZ
POMGNT1
PPP2R5D
PRR12
PSMD12
PTEN
PTPN11
RAI1
RERE
RORB
SATB1
SCN1A
SETD1A
SETD5
SHANK3
SIN3A
SLC6A1
SLC9A6
SMARCA2
SMARCC2
SON
SOX5
STXBP1
SYNGAP1
TANC2
TAOK1
TBCK
TCF20
TCF4
TLK2
TRAF7
TRIP12
TSC1
TSC2
UBE3A
UPF3B
USP9X
VPS13B
WAC
YY1
ZBTB20
ZMYND8
ZNF292
ZNF462

### Sheet: Non-Syndromic genes level 1 (SFARI)
ABCE1
AFF2
ANK2
ANK3
ANP32A
AP2S1
ARF3
ASH1L
ATRX
AUTS2
BAZ2B
BCKDK
CACNA1E
CACNA2D3
CAMTA2
CAPRIN1
CASK
CASZ1
CELF4
CIC
CORO1A
CPSF7
CTNNB1
CUL3
DIP2A
DLG4
DPYSL2
DSCAM
DYNC1H1
EIF3G
ELAVL3
FOXP2
GABRB2
GABRB3
GFAP
GIGYF1
GIGYF2
GRIA2
GRIN1
GRIN2A
GRIN2B
HDLBP
HECTD4
HNRNPH2
HRAS
KATNAL2
KCNQ3
KDM2B
KDM5B
KDM5C
KDM6B
KIAA0232
KLHL20
KMT5B
LDB1
LRRC4C
LZTR1
MAP1A
MKX
MYCBP2
MYT1L
NCKAP1
NCOA1
NEXMIF
NLGN2
NLGN3
NLGN4X
NR4A2
NRXN1
NRXN2
NRXN3
NUP155
PAH
PAX5
PHF12
PHF2
PHF3
PPP1R9B
PPP5C
PRR14L
PSMD11
PSMD6
PTCHD1
PTK7
RALGAPB
RELN
RFX3
RIMS1
RUNX1T1
SCN2A
SCN8A
SETBP1
SETD2
SHANK2
SKI
SMARCA4
SOS2
SPAST
SRCAP
SRPRA
SYN1
TBCEL
TBL1XR1
TBR1
TCF7L2
TEK
TLE3
TM9SF4
TRIM23
TRIO
TSHZ1
TSHZ3
UBAP2L
UBR1
VEZF1
WDFY3
ZBTB21
